# A phospho-switch provided by LRR receptor-like kinase, ALK1/QSK1/KIN7, prioritizes ABCG36/PEN3/PDR8 transport toward defense

**DOI:** 10.1101/2022.05.11.491457

**Authors:** Bibek Aryal, Jian Xia, Zehan Hu, Tashi Tsering, Jie Liu, John Huynh, Yoichiro Fukao, Nina Glöckner, Hsin-Yao Huang, Gloria Sáncho-Andrés, Konrad Pakula, Karin Gorzolka, Marta Zwiewka, Tomasz Nodzynski, Klaus Harter, Clara Sánchez-Rodríguez, Michał Jasiński, Sabine Rosahl, Markus Geisler

**Affiliations:** University of Fribourg, Department of Biology, Fribourg, Switzerland; College of Life Sciences, Ritsumeikan University, Shiga, Japan; Zentrum für Molekularbiologie der Pflanzen, Pflanzenphysiologie, Universität Tübingen, Auf der Morgenstelle 32, 72076 Tübingen, Germany; Department of Biology, ETH Zurich, Zurich, Switzerland; Department of Forest Genetics and Plant Physiology, Umea Plant Science Center, Sweden; Department of Plant Molecular Physiology, Institute of Bioorganic Chemistry, Polish Academy of Sciences, Z. Noskowskiego 12/14, 61-704 Poznań, Poland; Department of Biochemistry and Biotechnology, Poznan University of Life Sciences, Dojazd 11, 60-632 Poznań, Poland; Mendel Centre for Plant Genomics and Proteomics Masaryk University, CEITEC MU Kamenice 5, Building A26. CZ-625 00 Brno, Czech Republic; Department Biochemistry of Plant Interactions, Leibniz Institute of Plant Biochemistry, Weinberg 3, D-06120 Halle (Saale), Germany; Julius Kühn-Institut, Königin-Luise-Str. 19, D-14195 Berlin, Germany; NanoBioMedical Centre, Adam Mickiewicz University, Poznan, Poland

## Abstract

Based on its proposed substrate preferences, the ABC transporter, ABCG36/PDR8/PEN3, from the model plant Arabidopsis stands at the cross-road between growth and defence. Recently, ABCG36 was shown to export a few indolic compounds, including the auxin precursor, indole-3-butyric acid (IBA), and to be implicated in the export of the major phytoalexin of Arabidopsis, camalexin, although clear-cut proof of camalexin transport activity is still lacking.

Here we provide strong evidence that ABCG36 catalyses the direct, ATP-dependent export of camalexin over the plasma membrane, however, most likely in functional interplay with non-camalexin transporting ABCG isoforms. We identify the leucin-rich repeat receptor-like kinase, Auxin-induced LRR Kinase1 (ALK1/KIN7/QSK1), as a functional kinase to physically interact with and phosphorylate ABCG36. ABCG36 phosphorylation by ALK1 represses unilaterally IBA but not camalexin export leading to a prioritization of ABCG transport toward defense. As a consequence, phospho-dead mutants of ABCG36, like *alk1* and *abcg36* alleles, are hypersensitive toward infection with the root pathogen, *F. oxysporum*, caused by elevated fungal progression.

Our findings indicate a novel, direct regulatory circuit between a receptor kinase and an ABC transporter determining transporter substrate specificity. It appears that growth and defense balance decisions in plants are performed on the transporter level by means of a reversible phospho-switch.
