## Supplementary material for "A phospho-switch provided by LRR receptor-like kinase, ALK1/QSK1/KIN7, prioritizes ABCG36/PEN3/PDR8 transport toward defense": Suppl. Table 1

### Sheet: n=3
Accession	Score			Ave of Score	Num. of significant sequences			Ave of Num. of significant sequences	emPAI			Ave of emPAI
AT1G59870.1	3452	3334	2865	3217	68	52	38	52.6667	4.38	2.64	1.55	2.85667	| Symbols: PEN3, PDR8, ATPDR8, ABCG36, ATABCG36 | ABC-2 and Plant PDR ABC-type transporter family protein | chr1:22034661-22039844 FORWARD LENGTH=1469
AT4G30190.1	2916	3127	1298	2447	38	48	22	36	3.23	5.12	1.3	3.21667	| Symbols: AHA2, PMA2, HA2 | H(+)-ATPase 2 | chr4:14770820-14775920 REVERSE LENGTH=948
AT3G11130.1	1602	582	1239	1141	39	17	28	28	1.23	0.41	0.78	0.806667	| Symbols: | Clathrin, heavy chain | chr3:3482575-3491667 REVERSE LENGTH=1705
AT5G28540.1	2033	808	2994	1945	29	13	34	25.3333	4.29	1	5.56	3.61667	| Symbols: BIP1 | heat shock protein 70 (Hsp 70) family protein | chr5:10540665-10543274 REVERSE LENGTH=669
AT4G24190.1	1098	1940	253	1097	30	28	3	20.3333	2.54	2.52	0.13	1.73	| Symbols: SHD, HSP90.7, AtHsp90.7, AtHsp90-7 | Chaperone protein htpG family protein | chr4:12551902-12555851 REVERSE LENGTH=823
AT3G19820.1	1454	1756	144	1118	24	25	4	17.6667	3.81	4.06	0.27	2.71333	| Symbols: DWF1, DIM, EVE1, DIM1, CBB1 | cell elongation protein / DWARF1 / DIMINUTO (DIM) | chr3:6879835-6881616 REVERSE LENGTH=561
AT3G01290.1	581	959	625	721.667	14	21	15	16.6667	5.46	14.2	6.31	8.65667	| Symbols: | SPFH/Band 7/PHB domain-containing membrane-associated protein family | chr3:88252-89356 REVERSE LENGTH=285
AT1G18540.1	346	472	391	403	9	10	11	10	2.84	3.43	4.18	3.48333	| Symbols: | Ribosomal protein L6 family protein | chr1:6377448-6378548 REVERSE LENGTH=233
AT2G47000.1	566	638	120	441.333	12	13	4	9.66667	0.41	0.45	0.12	0.326667	| Symbols: MDR4, PGP4, ABCB4, ATPGP4 | ATP binding cassette subfamily B4 | chr2:19310008-19314750 REVERSE LENGTH=1286
AT1G20260.1	119	128	1050	432.333	4	4	20	9.33333	0.34	0.34	3.28	1.32	| Symbols: | ATPase, V1 complex, subunit B protein | chr1:7016971-7020290 FORWARD LENGTH=487
AT1G74050.1	262	400	379	347	7	10	9	8.66667	1.85	3.43	2.84	2.70667	| Symbols: | Ribosomal protein L6 family protein | chr1:27847256-27848680 REVERSE LENGTH=233
AT2G47470.1	286	561	28	291.667	7	17	1	8.33333	1	4.31	0.1	1.80333	| Symbols: ATPDIL2-1, UNE5, MEE30, PDI11, ATPDI11 | thioredoxin family protein | chr2:19481503-19483683 FORWARD LENGTH=361
AT1G78900.1	139	321	1589	683	5	6	14	8.33333	0.33	0.41	1.23	0.656667	| Symbols: VHA-A | vacuolar ATP synthase subunit A | chr1:29660463-29664575 FORWARD LENGTH=623
AT5G27850.1	153	262	306	240.333	4	10	10	8	1.1	5.3	5.35	3.91667	| Symbols: | Ribosomal protein L18e/L15 superfamily protein | chr5:9873169-9874297 FORWARD LENGTH=187
AT5G58710.1	136	360	189	228.333	5	12	6	7.66667	1.42	7.25	1.89	3.52	| Symbols: ROC7 | rotamase CYP 7 | chr5:23717840-23719495 FORWARD LENGTH=204
AT2G30490.1	278	320	66	221.333	10	8	3	7	0.98	0.72	0.23	0.643333	| Symbols: ATC4H, C4H, CYP73A5, REF3 | cinnamate-4-hydroxylase | chr2:12993861-12995683 REVERSE LENGTH=505
AT1G30360.1	274	51	237	187.333	8	3	9	6.66667	0.47	0.15	0.54	0.386667	| Symbols: ERD4 | Early-responsive to dehydration stress protein (ERD4) | chr1:10715892-10718799 FORWARD LENGTH=724
AT2G29960.1	91	224	100	138.333	3	9	6	6	0.72	4.02	1.95	2.23	| Symbols: CYP5, ATCYP5, CYP19-4 | cyclophilin 5 | chr2:12769183-12770528 REVERSE LENGTH=201
AT3G08580.1	338	135	102	191.667	11	3	4	6	2.12	0.33	0.46	0.97	| Symbols: AAC1 | ADP/ATP carrier 1 | chr3:2605706-2607030 REVERSE LENGTH=381
AT3G09630.1	263	256	161	226.667	9	5	4	6	1.21	0.69	0.55	0.816667	| Symbols: | Ribosomal protein L4/L1 family | chr3:2953813-2955444 FORWARD LENGTH=406
AT5G17920.1	196	101	627	308	5	3	10	6	0.26	0.15	0.6	0.336667	| Symbols: ATCIMS, ATMETS, ATMS1 | Cobalamin-independent synthase family protein | chr5:5935771-5939195 FORWARD LENGTH=765
AT1G22780.1	79	219	143	147	3	6	5	4.66667	0.93	2.72	2	1.88333	| Symbols: PFL, RPS18A, PFL1 | Ribosomal protein S13/S18 family | chr1:8067990-8069163 FORWARD LENGTH=152
AT4G39080.1	204	57	163	141.333	7	2	5	4.66667	0.35	0.09	0.24	0.226667	| Symbols: VHA-A3 | vacuolar proton ATPase A3 | chr4:18209513-18214752 FORWARD LENGTH=821
AT1G04270.1	106	167	126	133	4	5	3	4	1.46	2.07	0.97	1.5	| Symbols: RPS15 | cytosolic ribosomal protein S15 | chr1:1141852-1142960 REVERSE LENGTH=152
AT5G61790.1	56	31	284	123.667	1	1	10	4	0.07	0.07	0.92	0.353333	| Symbols: CNX1, ATCNX1 | calnexin 1 | chr5:24827394-24829642 REVERSE LENGTH=530
AT4G35790.1	179	49	55	94.3333	8	2	2	4	0.38	0.08	0.08	0.18	| Symbols: ATPLDDELTA, PLDDELTA | phospholipase D delta | chr4:16955774-16959875 REVERSE LENGTH=868
AT2G36380.1	258	286	336	293.333	6	3	3	4	0.16	0.07	0.08	0.103333	| Symbols: PDR6, ATPDR6 | pleiotropic drug resistance 6 | chr2:15257583-15263627 FORWARD LENGTH=1453
AT3G05560.1	103	267	70	146.667	2	8	1	3.66667	0.72	7.66	0.31	2.89667	| Symbols: | Ribosomal L22e protein family | chr3:1614641-1615204 FORWARD LENGTH=124
AT5G09510.1	99	165	110	124.667	4	5	2	3.66667	1.46	2.07	0.57	1.36667	| Symbols: | Ribosomal protein S19 family protein | chr5:2955698-2956554 REVERSE LENGTH=152
AT2G37170.1	457	553	47	352.333	5	5	1	3.66667	0.9	0.89	0.14	0.643333	| Symbols: PIP2B, PIP2;2 | plasma membrane intrinsic protein 2 | chr2:15613624-15614791 REVERSE LENGTH=285
AT2G32920.1	76	273	57	135.333	2	8	1	3.66667	0.18	0.92	0.09	0.396667	| Symbols: ATPDIL2-3, PDI9, ATPDI9, PDIL2-3 | PDI-like 2-3 | chr2:13962502-13965406 REVERSE LENGTH=440
AT1G04980.1	206	139	58	134.333	6	4	1	3.66667	0.62	0.38	0.08	0.36	| Symbols: ATPDIL2-2, ATPDI10, PDI10, PDIL2-2 | PDI-like 2-2 | chr1:1413869-1416120 REVERSE LENGTH=447
AT3G02880.1	201	163	167	177	4	3	4	3.66667	0.26	0.19	0.26	0.236667	| Symbols: | Leucine-rich repeat protein kinase family protein | chr3:634819-636982 FORWARD LENGTH=627
AT2G04390.1	80	146	166	130.667	2	4	4	3.33333	0.62	1.6	1.62	1.28	| Symbols: | Ribosomal S17 family protein | chr2:1527911-1528336 FORWARD LENGTH=141
AT1G23410.1	140	191	83	138	4	3	3	3.33333	1.37	0.91	0.91	1.06333	| Symbols: | Ribosomal protein S27a / Ubiquitin family protein | chr1:8314940-8315410 FORWARD LENGTH=156
AT2G31610.1	45	228	57	110	1	7	2	3.33333	0.15	1.68	0.33	0.72	| Symbols: | Ribosomal protein S3 family protein | chr2:13450384-13451669 FORWARD LENGTH=250
AT2G37270.1	46	251	51	116	2	6	1	3	0.4	1.73	0.18	0.77	| Symbols: ATRPS5B, RPS5B | ribosomal protein 5B | chr2:15647883-15649042 REVERSE LENGTH=207
AT2G30620.1	58	97	77	77.3333	2	4	3	3	0.32	0.73	0.51	0.52	| Symbols: | winged-helix DNA-binding transcription factor family protein | chr2:13045360-13046267 FORWARD LENGTH=273
AT1G01620.1	236	260	40	178.667	5	3	1	3	0.89	0.46	0.14	0.496667	| Symbols: PIP1C, TMP-B, PIP1;3 | plasma membrane intrinsic protein 1C | chr1:225986-227176 REVERSE LENGTH=286
AT2G20580.1	101	160	43	101.333	3	5	1	3	0.13	0.22	0.04	0.13	| Symbols: RPN1A, ATRPN1A | 26S proteasome regulatory subunit S2 1A | chr2:8859211-8864699 FORWARD LENGTH=891
AT5G57110.1	160	99	108	122.333	5	2	1	2.66667	0.19	0.07	0.03	0.0966667	| Symbols: ACA8, AT-ACA8 | autoinhibited Ca2+ -ATPase, isoform 8 | chr5:23109729-23116857 REVERSE LENGTH=1074
AT2G39460.1	34	137	67	79.3333	1	4	2	2.33333	0.25	1.41	0.56	0.74	| Symbols: ATRPL23A, RPL23A, RPL23AA | ribosomal protein L23AA | chr2:16475049-16475904 FORWARD LENGTH=154
AT4G31700.1	36	73	89	66	2	2	3	2.33333	0.32	0.31	0.51	0.38	| Symbols: RPS6, RPS6A | ribosomal protein S6 | chr4:15346306-15347714 REVERSE LENGTH=250
AT4G21960.1	67	40	118	75	3	1	3	2.33333	0.37	0.11	0.37	0.283333	| Symbols: PRXR1 | Peroxidase superfamily protein | chr4:11646613-11648312 REVERSE LENGTH=330
AT5G22140.1	101	107	51	86.3333	2	3	1	2	0.22	0.34	0.1	0.22	| Symbols: | FAD/NAD(P)-binding oxidoreductase family protein | chr5:7340284-7341657 REVERSE LENGTH=365
AT1G43170.1	26	208	107	113.667	1	2	3	2	0.09	0.19	0.3	0.193333	| Symbols: ARP1, emb2207, RPL3A, RP1 | ribosomal protein 1 | chr1:16266992-16268631 FORWARD LENGTH=389
AT5G58290.1	29	46	119	64.6667	1	2	3	2	0.09	0.19	0.29	0.19	| Symbols: RPT3 | regulatory particle triple-A ATPase 3 | chr5:23569155-23571116 FORWARD LENGTH=408
AT2G20140.1	63	46	25	44.6667	2	2	2	2	0.17	0.17	0.17	0.17	| Symbols: | AAA-type ATPase family protein | chr2:8692736-8694837 FORWARD LENGTH=443
AT4G15610.1	31	40	25	32	2	2	1	1.66667	0.45	0.45	0.21	0.37	| Symbols: | Uncharacterised protein family (UPF0497) | chr4:8909162-8910641 FORWARD LENGTH=193
AT4G20260.1	60	39	171	90	1	2	2	1.66667	0.17	0.37	0.37	0.303333	| Symbols: ATPCAP1, PCAP1 | plasma-membrane associated cation-binding protein 1 | chr4:10941593-10943227 FORWARD LENGTH=225
AT3G25520.1	56	72	49	59	1	3	1	1.66667	0.12	0.41	0.12	0.216667	| Symbols: ATL5, PGY3, OLI5, RPL5A | ribosomal protein L5 | chr3:9269573-9271327 REVERSE LENGTH=301
AT5G19990.1	54	64	138	85.3333	1	2	2	1.66667	0.09	0.18	0.18	0.15	| Symbols: RPT6A, ATSUG1 | regulatory particle triple-A ATPase 6A | chr5:6752144-6754918 FORWARD LENGTH=419
AT3G49910.1	46	57	35	46	1	2	1	1.33333	0.25	0.57	0.25	0.356667	| Symbols: | Translation protein SH3-like family protein | chr3:18504311-18504751 FORWARD LENGTH=146
AT5G59520.1	68	36	88	64	1	1	2	1.33333	0.11	0.11	0.23	0.15	| Symbols: ZIP2 | ZRT/IRT-like protein 2 | chr5:23991447-23992762 REVERSE LENGTH=353
AT1G04820.1	53	52	89	64.6667	1	2	1	1.33333	0.08	0.17	0.08	0.11	| Symbols: TUA4, TOR2 | tubulin alpha-4 chain | chr1:1356421-1358266 REVERSE LENGTH=450
AT1G07920.1	106	32	137	91.6667	1	1	2	1.33333	0.08	0.08	0.17	0.11	| Symbols: | GTP binding Elongation factor Tu family protein | chr1:2455559-2457001 FORWARD LENGTH=449
AT5G51570.1	53	67	47	55.6667	1	1	1	1	0.13	0.13	0.13	0.13	| Symbols: | SPFH/Band 7/PHB domain-containing membrane-associated protein family | chr5:20949511-20951234 FORWARD LENGTH=292
AT4G33360.1	37	46	47	43.3333	1	1	1	1	0.11	0.11	0.11	0.11	| Symbols: FLDH | NAD(P)-binding Rossmann-fold superfamily protein | chr4:16067989-16069374 REVERSE LENGTH=344
AT2G30480.3	28	25	26	26.3333	1	1	1	1	0.05	0.05	0.1	0.0666667	| Symbols: | unknown protein; FUNCTIONS IN: molecular_function unknown; INVOLVED IN: biological_process unknown; LOCATED IN: cellular_component unknown; EXPRESSED IN: 12 plant structures; EXPRESSED DURING: 4 anthesis, F mature embryo stage, petal d
AT3G20250.1	26	42	34	34	1	1	1	1	0.04	0.04	0.04	0.04	| Symbols: APUM5, PUM5 | pumilio 5 | chr3:7059098-7062660 REVERSE LENGTH=961
AT1G55040.1	26	59	53	46	1	1	1	1	0.04	0.04	0.04		| Symbols: | zinc finger (Ran-binding) family protein | chr1:20534895-20538901 FORWARD LENGTH=849
