## Supplementary material for "A phospho-switch provided by LRR receptor-like kinase, ALK1/QSK1/KIN7, prioritizes ABCG36/PEN3/PDR8 transport toward defense": Suppl. Table 3

### Sheet: CLX
Proteins	Positions within proteins	Leading proteins	Protein	Protein names	Gene names	Gene+site	Sequence window	Phospho (STY) Probabilities	Symbol color	Symbol type	Symbol size	Show label	Amino acid	Reverse	Potential contaminant	Localization prob	PEP	Score	Delta score	Score for localization	Mass error [ppm]	Intensity	Position	log2 normalized intensity_Solvent 1	log2 normalized intensity_Solvent 2	log2 normalized intensity_Solvent 3	log2 normalized intensity_CLX 1	log2 normalized intensity_CLX 2	log2 normalized intensity_CLX 3	normalized intensity_Solvent 1	normalized intensity_Solvent 2	normalized intensity_Solvent 3	normalized intenstiy_CLX 1	normalized intenstiy_ CLX 2	normalized intenstiy_CLX 3	Positions within proteins
Q9XIE2	45	Q9XIE2	Q9XIE2	ABC transporter G family member 36	ABCG36	ABCG36 S45	RNIEDIFSSGSRRTQSVNDDEEALKWAAIEK	TQS(1)VNDDEEALK	Color2 [DarkGray]	1	4		S			0.999833	8.68562e-19	161.19	113.48	124.47	0.092583	215750000	45	-6.0448	NaN	-4.73142	-5.20097	-4.3969	-4.62354	0.0151472	NaN	0.0376445	0.0271865	0.047468	0.0405672	45
Q9XIE2	16	Q9XIE2	Q9XIE2	ABC transporter G family member 36	ABCG36	ABCG36 S16	MDYNPNLPPLGGGGVSMRRSISRSVSRASRN	MDYNPNLPPLGGGGVS(1)MRR	Color2 [DarkGray]	1	4		S			1	6.75136e-07	113.23	101.59	113.23	-0.78819	40267000	16	-5.45485	-5.45496	-5.26542	-5.70284	-5.26622	-4.91237	0.0227995	0.0227978	0.0259987	0.0191988	0.0259842	0.033207	16
Q9XIE2	40	Q9XIE2	Q9XIE2	ABC transporter G family member 36	ABCG36	ABCG36 S40	VSRASRNIEDIFSSGSRRTQSVNDDEEALKW	NIEDIFSS(0.017)GS(0.983)RR	Color2 [DarkGray]	1	4		S			0.982731	1.31553e-42	255.72	217.73	205.26	0.020061	195990000	40	-1.0776	-0.622339	-0.89277	-1.16088	-1.16599	-0.613768	0.473817	0.649617	0.538579	0.44724	0.44566	0.653488	40
Q9XIE2	825	Q9XIE2	Q9XIE2	ABC transporter G family member 36	ABCG36	ABCG36 S825	NEDADQGKDPMRRSLSTADGNRRGEVAMGRM	SLS(0.999)T(0.001)ADGNR	Color2 [DarkGray]	1	4		S			0.998817	1.04895e-24	183.95	141.64	180.09	-0.37138	2625900000	825	2.80924	2.07941	3.52614	2.8381	2.65032	2.55317	7.00914	4.22635	11.5206	7.15078	6.27806	5.86923	825
Q9M8T0	319	Q9M8T0	Q9M8T0	Probable inactive receptor kinase At3g02880	At3g02880	At3g02880 S319	PKETVVVVPPAKATGSESGAVNKDLTFFVKS	ATGS(0.99)ES(0.01)GAVNK	Color2 [DarkGray]	1	4		S			0.989602	1.45694e-10	148.76	124.48	148.76	-0.44374	13436000	319	-3.52516	-3.64238	-3.0533	-3.38003	-1.31211	-1.5919	0.0868602	0.0800821	0.120466	0.0960527	0.402731	0.331735	319
Q9M8T0	621	Q9M8T0	Q9M8T0	Probable inactive receptor kinase At3g02880	At3g02880	At3g02880 S621	AEVTRLIEEVSHSSGSPNPVSD_________	LIEEVSHSS(0.002)GS(0.998)PNPVS(1)D	Color2 [DarkGray]	1	4		S			0.997703	1.68495e-44	228.45	195.23	204.43	0.071242	566710000	621	3.18571	2.99493	3.52941	2.39246	2.92043	2.95303	9.09902	7.97191	11.5467	5.25053	7.57071	7.74373	621
Q9M8T0	626	Q9M8T0	Q9M8T0	Probable inactive receptor kinase At3g02880	At3g02880	At3g02880 S626	LIEEVSHSSGSPNPVSD______________	LIEEVSHSS(0.003)GS(0.997)PNPVS(1)D	Color2 [DarkGray]	1	4		S			1	1.78845e-93	298.93	277.13	224.59	0.0029529	128800000	626	1.38473	0.949895	1.47346	0.26144	0.322617	0.683915	2.61122	1.93173	2.77688	1.19867	1.2506	1.60649	626
Q9FMD7;Q9M8T0	347	Q9FMD7;Q9M8T0	Q9M8T0	Probable inactive receptor kinase At5g16590;Probable inactive receptor kinase At3g02880	At3g02880	At3g02880 S347	VKSFGEFDLDGLLKASAEVLGKGTFGSSYKA;VKSFGEFDLDGLLKASAEVLGKGTVGSSYKA	AS(1)AEVLGK	Color2 [DarkGray]	1	4		S			1	1.11704e-07	133.62	118.02	84.054	0.16509	505800000	347	2.61809	2.13762	3.19696	2.21503	3.54154	3.37613	6.13939	4.40035	9.17027	4.64293	11.6442	10.3829	347

### Sheet: FOX elicitor
Proteins	Positions within proteins	Leading proteins	Protein	Protein names	Gene names	Fasta headers	Localization prob	Score diff	PEP	Score	Number of Phospho (STY)	Amino acid	Sequence window	Phospho (STY) Probabilities	Intensity Elicitor_1	Intensity Elicitor_2	Intensity Elicitor_3	Intensity Solvent_1	Intensity Solvent_2	Intensity Solvent_3	normalized_Elicitor 1	normalized_Elicitor_2	normalized_Eliicitor_3	normalized_Solvent_1	normalized_Solvent_2	normalized_Solvent_3	Positions within proteins
Q9XIE2	849	Q9XIE2	Q9XIE2	ABC transporter G family member 36	ABCG36	sp|Q9XIE2|AB36G_ARATH ABC transporter G family member 36 OS=Arabidopsis thaliana GN=ABCG36 PE=1 SV=1	1	124.994	1.4e-18	208.05	1	S	EVAMGRMSRDSAAEASGGAGNKKGMVLPFTP	DSAAEAS(1)GGAGNKK	6258200	0	2891700	5698000	0	0	0.593251	0	0.223194	0.907932	0	0	849
Q9XIE2	16	Q9XIE2	Q9XIE2	ABC transporter G family member 36	ABCG36	sp|Q9XIE2|AB36G_ARATH ABC transporter G family member 36 OS=Arabidopsis thaliana GN=ABCG36 PE=1 SV=1	1	190.774	4.61e-26	234.62	1	S	MDYNPNLPPLGGGGVSMRRSISRSVSRASRN	MDYNPNLPPLGGGGVS(1)MRR	29230000	27029000	39417000	18352000	10294000	14875000	2.77088	3.45838	3.04237	2.92425	2.8788	4.32589	16
Q9XIE2	494	Q9XIE2	Q9XIE2	ABC transporter G family member 36	ABCG36	sp|Q9XIE2|AB36G_ARATH ABC transporter G family member 36 OS=Arabidopsis thaliana GN=ABCG36 PE=1 SV=1	1	90.4121	0.015401	114.7	1	S	EFASRYKSFHVGTKMSNELAVPFDKSRGHKA	MS(1)NELAVPFDK	1664100	1600100	0	0	0	0	0.15775	0.204734	0	0	0	0	494
Q9XIE2	38	Q9XIE2	Q9XIE2	ABC transporter G family member 36	ABCG36	sp|Q9XIE2|AB36G_ARATH ABC transporter G family member 36 OS=Arabidopsis thaliana GN=ABCG36 PE=1 SV=1	0.802349	6.49792	2.22e-10	207.12	1;2	S	RSVSRASRNIEDIFSSGSRRTQSVNDDEEAL	NIEDIFS(0.018)S(0.802)GS(0.18)R	29183000	33038000	1685700	0	0	9676300	2.76642	4.22724	0.13011	0	0	2.81402	38
Q9XIE2	40	Q9XIE2	Q9XIE2	ABC transporter G family member 36	ABCG36	sp|Q9XIE2|AB36G_ARATH ABC transporter G family member 36 OS=Arabidopsis thaliana GN=ABCG36 PE=1 SV=1	0.998605	28.645	2.69e-18	238.88	1	S	VSRASRNIEDIFSSGSRRTQSVNDDEEALKW	NIEDIFSS(0.001)GS(0.999)RR	325790000	350550000	384910000	199770000	82855000	132320000	30.8835	44.8532	29.709	31.8318	23.171	38.4808	40
Q9XIE2	823	Q9XIE2	Q9XIE2	ABC transporter G family member 36	ABCG36	sp|Q9XIE2|AB36G_ARATH ABC transporter G family member 36 OS=Arabidopsis thaliana GN=ABCG36 PE=1 SV=1	0.986889	18.7853	7.38e-05	154.04	1	S	EENEDADQGKDPMRRSLSTADGNRRGEVAMG	S(0.987)LS(0.013)TADGNRR	11068000	0	23856000	10551000	12405000	12090000	1.0492	0	1.84131	1.68122	3.46915	3.51597	823
Q9XIE2	825	Q9XIE2	Q9XIE2	ABC transporter G family member 36	ABCG36	sp|Q9XIE2|AB36G_ARATH ABC transporter G family member 36 OS=Arabidopsis thaliana GN=ABCG36 PE=1 SV=1	0.999453	32.6336	3.62e-12	208.59	1	S	NEDADQGKDPMRRSLSTADGNRRGEVAMGRM	SLS(0.999)T(0.001)ADGNR	2753400000	2295800000	1500800000	1356600000	1271800000	998010000	261.01	293.75	115.838	216.164	355.669	290.237	825
Q9XIE2	45	Q9XIE2	Q9XIE2	ABC transporter G family member 36	ABCG36	sp|Q9XIE2|AB36G_ARATH ABC transporter G family member 36 OS=Arabidopsis thaliana GN=ABCG36 PE=1 SV=1	1	92.9233	9.93e-32	291.52	1	S	RNIEDIFSSGSRRTQSVNDDEEALKWAAIEK	TQS(1)VNDDEEALK	63288000	98384000	57579000	53720000	25214000	7360200	5.99943	12.5883	4.4442	8.55987	7.05129	2.14046	45
Q9M8T0	319	Q9M8T0	Q9M8T0	Probable inactive receptor kinase At3g02880	ALK1	sp|Q9M8T0|Y3288_ARATH Probable inactive receptor kinase At3g02880 OS=Arabidopsis thaliana GN=At3g02880 PE=1 SV=1	0.99975	36.1527	3.58e-08	193.62	1	S	PKETVVVVPPAKATGSESGAVNKDLTFFVKS	ATGS(1)ESGAVNK	0	12582000	0	0	0	0	0	2.90504	0	0	0	0	319
Q9M8T0	616	Q9M8T0	Q9M8T0	Probable inactive receptor kinase At3g02880	ALK1	sp|Q9M8T0|Y3288_ARATH Probable inactive receptor kinase At3g02880 OS=Arabidopsis thaliana GN=At3g02880 PE=1 SV=1	0.308312	0.967814	0.001376	95.428		S	SRPSMAEVTRLIEEVSHSSGSPNPVSD____	LIEEVS(0.308)HS(0.247)S(0.198)GS(0.247)PNPVSD	0	0	0	0	0	0	0	0	0	0	0	0	616
Q9M8T0	618	Q9M8T0	Q9M8T0	Probable inactive receptor kinase At3g02880	ALK1	sp|Q9M8T0|Y3288_ARATH Probable inactive receptor kinase At3g02880 OS=Arabidopsis thaliana GN=At3g02880 PE=1 SV=1	0.850135	8.68264	2.06e-05	138.19	1	S	PSMAEVTRLIEEVSHSSGSPNPVSD______	LIEEVS(0.115)HS(0.85)S(0.033)GS(0.002)PNPVSD	0	0	0	0	0	0	0	0	0	0	0	0	618
Q9M8T0	619	Q9M8T0	Q9M8T0	Probable inactive receptor kinase At3g02880	ALK1	sp|Q9M8T0|Y3288_ARATH Probable inactive receptor kinase At3g02880 OS=Arabidopsis thaliana GN=At3g02880 PE=1 SV=1	0.493757	0	2.06e-05	138.19		S	SMAEVTRLIEEVSHSSGSPNPVSD_______	LIEEVS(0.006)HS(0.494)S(0.494)GS(0.007)PNPVSD	0	0	0	0	0	0	0	0	0	0	0	0	619
Q9M8T0	621	Q9M8T0	Q9M8T0	Probable inactive receptor kinase At3g02880	ALK1	sp|Q9M8T0|Y3288_ARATH Probable inactive receptor kinase At3g02880 OS=Arabidopsis thaliana GN=At3g02880 PE=1 SV=1	0.998572	28.9162	4.71e-44	289.88	1;2	S	AEVTRLIEEVSHSSGSPNPVSD_________	LIEEVSHSS(0.001)GS(0.999)PNPVSD	590840000	773030000	856330000	628510000	451170000	582850000	161.066	178.483	115.921	183.079	175.957	264.379	621
Q9M8T0	626	Q9M8T0	Q9M8T0	Probable inactive receptor kinase At3g02880	ALK1	sp|Q9M8T0|Y3288_ARATH Probable inactive receptor kinase At3g02880 OS=Arabidopsis thaliana GN=At3g02880 PE=1 SV=1	1	158.553	9.18e-19	227.41	1;2	S	LIEEVSHSSGSPNPVSD______________	LIEEVSHSS(0.005)GS(0.994)PNPVS(1)D	50471000	4269600	40456000	13953000	19615000	25320000	13.7587	0.9858	5.4765	4.06438	7.64986	11.4851	626
Q9M8T0	299	Q9M8T0	Q9M8T0	Probable inactive receptor kinase At3g02880	ALK1	sp|Q9M8T0|Y3288_ARATH Probable inactive receptor kinase At3g02880 OS=Arabidopsis thaliana GN=At3g02880 PE=1 SV=1	0.572218	4.27368	0.000618	108.34	1	S	NVPSRNVEAPVAAATSSAAIPKETVVVVPPA	NVEAPVAAAT(0.214)S(0.572)S(0.214)AAIPK	0	0	2473400	0	0	0	0	0	0.334822	0	0	0	299
Q9M8T0	300	Q9M8T0	Q9M8T0	Probable inactive receptor kinase At3g02880	ALK1	sp|Q9M8T0|Y3288_ARATH Probable inactive receptor kinase At3g02880 OS=Arabidopsis thaliana GN=At3g02880 PE=1 SV=1	0.424058	0	0.000618	108.34		S	VPSRNVEAPVAAATSSAAIPKETVVVVPPAK	NVEAPVAAAT(0.152)S(0.424)S(0.424)AAIPK	0	0	0	0	0	0	0	0	0	0	0	0	300
															Protein IDs	Protein names	Gene names	Fasta headers	Number of proteins	Peptides	iBAQ Eli_FT_1	iBAQ Eli_FT_2	iBAQ Eli_FT_3	iBAQ Solv_FT_1	iBAQ Solv_FT_2	iBAQ Solv_FT_3
															Q9XIE2;Q94A18;Q7PC84;Q7PC83;Q8GZ52;Q9ZUT8;Q9LFH0	ABC transporter G family member 36	ABCG36	sp|Q9XIE2|AB36G_ARATH ABC transporter G family member 36 OS=Arabidopsis thaliana GN=ABCG36 PE=1 SV=1	7	35	11000000	7815500	13000000	6275800	3575800	3438600
															Q9M8T0	Probable inactive receptor kinase At3g02880		sp|Q9M8T0|Y3288_ARATH Probable inactive receptor kinase At3g02880 OS=Arabidopsis thaliana GN=At3g02880 PE=1 SV=1	1	12	3668300	4331100	7387200	3433000	2564100	2204600

### Sheet: alk1, IBA, FOX
Proteins	Positions within proteins	Leading proteins	Protein	Gene names	Fasta headers	Localization prob	PEP	Score	Number of Phospho (STY)	Amino acid	Sequence window	Modified sequence	Phospho (STY) Probabilities	Intensity Ctrl_2	Intensity Ctrl_3	Intensity alk1_2	Intensity alk1_3	Intensity Fox_2	Intensity Fox_3	Intensity IBA_2	Intensity IBA_3	normalized Intensity Ctrl_2	normalized Intensity Ctrl_3	normalized Intensity alk1_2	normalized Intensity alk1_3	normalized Intensity Fox_2	normalized Intensity Fox_3	normalized Intensity IBA_2	normalized Intensity IBA_3	Positions within proteins
Q9XIE2	16	Q9XIE2	sp|Q9XIE2|AB36G_ARATH	ABCG36	>sp|Q9XIE2|AB36G_ARATH ABC transporter G family member 36 OS=Arabidopsis thaliana OX=3702 GN=ABCG36 PE=1 SV=1	0.999995	0.002189	54.764	1	S	MDYNPNLPPLGGGGVSMRRSISRSVSRASRN	_(ac)M(ox)DYNPNLPPLGGGGVS(ph)M(ox)R_	MDYNPNLPPLGGGGVS(1)MR	6658000	0	0	0	0	4421800	8257200	0	0.371229	0	0	0	0	0.187531	0.481077	0	16
Q9XIE2	37	Q9XIE2	sp|Q9XIE2|AB36G_ARATH	ABCG36	>sp|Q9XIE2|AB36G_ARATH ABC transporter G family member 36 OS=Arabidopsis thaliana OX=3702 GN=ABCG36 PE=1 SV=1	0.754095	7.79e-08	84.479	1	S	SRSVSRASRNIEDIFSSGSRRTQSVNDDEEA	_NIEDIFS(ph)SGSR_	NIEDIFS(0.754)S(0.191)GS(0.055)R	0	0	164480	0	0	2227800	0	344970	0	0	0.0248816	0	0	0.0944824	0	0.0178021	37
Q9XIE2	38	Q9XIE2	sp|Q9XIE2|AB36G_ARATH	ABCG36	>sp|Q9XIE2|AB36G_ARATH ABC transporter G family member 36 OS=Arabidopsis thaliana OX=3702 GN=ABCG36 PE=1 SV=1	0.68215	1.46e-159	147.28	1	S	RSVSRASRNIEDIFSSGSRRTQSVNDDEEAL	_NIEDIFSS(ph)GSR_	NIEDIFS(0.071)S(0.682)GS(0.247)R	51467000	59385000	0	23543000	0	1249100	19560000	35789000	2.86964	2.50601	0	5.12361	0	0.0529751	1.13959	1.84689	38
Q9XIE2	40	Q9XIE2	sp|Q9XIE2|AB36G_ARATH	ABCG36	>sp|Q9XIE2|AB36G_ARATH ABC transporter G family member 36 OS=Arabidopsis thaliana OX=3702 GN=ABCG36 PE=1 SV=1	0.752752	2.7e-50	117.95	1	S	VSRASRNIEDIFSSGSRRTQSVNDDEEALKW	_NIEDIFSSGS(ph)R_	NIEDIFS(0.025)S(0.222)GS(0.753)R	0	0	0	0	15958000	34204000	0	0	0	0	0	0	0.467784	1.45061	0	0	40
Q9XIE2	43	Q9XIE2	sp|Q9XIE2|AB36G_ARATH	ABCG36	>sp|Q9XIE2|AB36G_ARATH ABC transporter G family member 36 OS=Arabidopsis thaliana OX=3702 GN=ABCG36 PE=1 SV=1	1	5.57e-05	72.705	1;2	T	ASRNIEDIFSSGSRRTQSVNDDEEALKWAAI	_T(ph)QS(ph)VNDDEEALK_	T(1)QS(1)VNDDEEALK	1542600	0	0	0	6324900	0	0	0	0.0860106	0	0	0	0.185405	0	0	0	43
Q9XIE2	45	Q9XIE2	sp|Q9XIE2|AB36G_ARATH	ABCG36	>sp|Q9XIE2|AB36G_ARATH ABC transporter G family member 36 OS=Arabidopsis thaliana OX=3702 GN=ABCG36 PE=1 SV=1	1	1.97e-248	169.4	1;2	S	RNIEDIFSSGSRRTQSVNDDEEALKWAAIEK	_T(ph)QS(ph)VNDDEEALK_	T(1)QS(1)VNDDEEALK	122680000	45905000	19641000	18170000	86002000	23401000	73706000	35627000	6.84026	1.93717	2.97118	3.9543	2.52102	0.992451	4.29422	1.83853	45
Q9XIE2	494	Q9XIE2	sp|Q9XIE2|AB36G_ARATH	ABCG36	>sp|Q9XIE2|AB36G_ARATH ABC transporter G family member 36 OS=Arabidopsis thaliana OX=3702 GN=ABCG36 PE=1 SV=1	1	0.006576	46.063	1	S	EFASRYKSFHVGTKMSNELAVPFDKSRGHKA	_M(ox)S(ph)NELAVPFDK_	MS(1)NELAVPFDK	0	0	0	0	0	1688400	0	1395200	0	0	0	0	0	0.0716061	0	0.0719992	494
Q9XIE2	823	Q9XIE2	sp|Q9XIE2|AB36G_ARATH	ABCG36	>sp|Q9XIE2|AB36G_ARATH ABC transporter G family member 36 OS=Arabidopsis thaliana OX=3702 GN=ABCG36 PE=1 SV=1	0.992866	0.005431	66.568	1	S	EENEDADQGKDPMRRSLSTADGNRRGEVAMG	_S(ph)LSTADGNR_	S(0.993)LS(0.007)TADGNR	18900000	14000000	465000	1170000	5480000	471000	6070000	7400000	1.05386	0.590176	0.0703547	0.255386	0.160726	0.0199932	0.353519	0.381809	823
Q9XIE2	825	Q9XIE2	sp|Q9XIE2|AB36G_ARATH	ABCG36	>sp|Q9XIE2|AB36G_ARATH ABC transporter G family member 36 OS=Arabidopsis thaliana OX=3702 GN=ABCG36 PE=1 SV=1	0.993325	0.002349	76.17	1	S	NEDADQGKDPMRRSLSTADGNRRGEVAMGRM	_SLS(ph)TADGNR_	S(0.003)LS(0.993)T(0.003)ADGNR	399000000	198000000	26500000	23600000	208000000	250000000	121000000	85700000	22.2648	8.3392	4.00212	5.13493	6.09838	10.5952	7.02109	4.42259	825
Q9XIE2	849	Q9XIE2	sp|Q9XIE2|AB36G_ARATH	ABCG36	>sp|Q9XIE2|AB36G_ARATH ABC transporter G family member 36 OS=Arabidopsis thaliana OX=3702 GN=ABCG36 PE=1 SV=1	0.99991	0.008349	43.405	1	S	EVAMGRMSRDSAAEASGGAGNKKGMVLPFTP	_DSAAEAS(ph)GGAGNK_	DSAAEAS(1)GGAGNK	0	0	0	0	6281900	0	0	0	0	0	0	0	0.184144	0	0	0	849
Q9M8T0	619	Q9M8T0	Probable inactive receptor kinase At3g02880	>sp|Q9M8T0|Y3288_ARATH Probable inactive receptor kinase At3g02880 OS=Arabidopsis thaliana GN=At3g02880 PE=1 SV=1		0.454633	0.009997	47.64		S	SMAEVTRLIEEVSHSSGSPNPVSD_______	_LIEEVSHSS(ph)GSPNPVSD_	LIEEVS(0.037)HS(0.127)S(0.455)GS(0.381)PNPVSD	0	0	0	0	0	0	0	0	0	0	0	0	0	n.d.	0	0	619
Q9M8T0	621	Q9M8T0	Probable inactive receptor kinase At3g02880	>sp|Q9M8T0|Y3288_ARATH Probable inactive receptor kinase At3g02880 OS=Arabidopsis thaliana GN=At3g02880 PE=1 SV=1		0.995105	1.12e-09	106.82	1;2	S	AEVTRLIEEVSHSSGSPNPVSD_________	_LIEEVSHSSGS(ph)PNPVSD_	LIEEVSHS(0.001)S(0.004)GS(0.995)PNPVSD	36290000	80725000	0	38983000	19188000	27924000	31891000	39186000	1441.05	1400.48	0	930.671	293.009	n.d.	249.929	199.542	621
Q9M8T0	626	Q9M8T0	Probable inactive receptor kinase At3g02880	>sp|Q9M8T0|Y3288_ARATH Probable inactive receptor kinase At3g02880 OS=Arabidopsis thaliana GN=At3g02880 PE=1 SV=1		0.999423	0.000548	60.489	1;2	S	LIEEVSHSSGSPNPVSD______________	_LIEEVSHSSGS(ph)PNPVS(ph)D_	LIEEVS(0.001)HS(0.008)S(0.022)GS(0.97)PNPVS(0.999)D	5335500	20529000	0	6174600	0	0	0	5886300	211.869	356.153	0	147.411	0	n.d.	0	29.974	626
																						Intensity Ctrl_2	Intensity Ctrl_3	Intensity alk1_2	Intensity alk1_3	Intensity Fox_2	Intensity Fox_3	Intensity IBA_2	Intensity IBA_3
																				Protein iBAQ	ABCG36	17935000	23697000	6610500	4595000	34114000	23579000	17164000	19378000
																					ALK1	25183	57641	39190	41887	65486	0	127600	196380
